# A pathogen α-L-arabinofuranosidase degrades host-derived immunogenic oligosaccharides to suppress plant immunity

**DOI:** 10.64898/2026.08.18.742768

**Authors:** Cristian Carrasco-López, Diego Rebaque, Felipe de Salas, Sergio López-Cobos, Inés Vegas-Lorenzo, Gonzalo Vílchez-Pinto, María Garrido-Arandia, María Jesús Martínez, Hugo Mélida, Antonio Molina, Andrea Sánchez-Vallet

**Affiliations:** Centro de Biotecnología y Genómica de Plantas, Universidad Politécnica de Madrid (UPM) - Instituto Nacional de Investigación y Tecnología Agraria y Alimentaria/Consejo Superior de Investigaciones Científicas (INIA/CSIC), Campus de Montegancedo UPM, 28223, Pozuelo de Alarcón, Madrid, Spain; Departamento de Ingeniería y Ciencias Agrarias, Facultad de Ciencias Biológicas y Ambientales, Universidad de León, 24071, León, Spain; Instituto de Biología Molecular, Genómica y Proteómica (INBIOMIC), Universidad de León, Campus de Vegazana, 24071, León, Spain; Centro de Investigaciones Biológicas Margarita Salas, Spanish National Research Council, C/ Ramiro de Maeztu 9, 28040 Madrid, Spain; Departamento de Biotecnología-Biología Vegetal, Escuela Técnica Superior de Ingeniería Agronómica, Alimentaria y de Biosistemas, Universidad Politécnica de Madrid (UPM), 28040, Madrid, Spain

**Keywords:** Plant cell wall, carbohydrate active enzymes (CAZymes), pathogen effector, cell wall signaling, Damage-associated molecular pattern (DAMP), Septoria tritici blotch (STB), *Triticum aestivum*

## Abstract

Plant cell wall fragments released during pathogen attack can act as signalling molecules that trigger immune responses. Successful pathogens have potentially evolved diverse strategies to evade host recognition, including minimizing the accumulation of cell wall-derived elicitors. However, the mechanisms underlying this process remain largely unknown. Here, we characterized *Zt*GH54, an α-L-arabinofuranosidase from the wheat pathogen *Zymoseptoria tritici*, that is essential for the acquisition of sugar nutrients from arabinan and arabinoxylan wall polysaccharides. *Zt*GH54 also hydrolyzes immunogenic oligosaccharides derived from arabinoxylan to prevent host recognition. Remarkably, this strategy is effective only in a subset of wheat cultivars, as the contribution of *Zt*GH54 to virulence is cultivar-dependent. While a *Zt*GH54 substrate is broadly recognized in wheat, one of the products generated by *Zt*GH54, xylotetraose, is recognized only by specific wheat cultivars, revealing natural variation in the perception of xylan-derived oligosaccharides. These findings establish *Zt*GH54 as a key virulence factor that simultaneously exploits cell wall host resources and suppresses wheat immunity through the precise hydrolysis of plant cell wall-derived signals.
