## Supplementary tables for "A pathogen α-L-arabinofuranosidase degrades host-derived immunogenic oligosaccharides to suppress plant immunity"

### Sheet: Table S1
Table S1. Proteins identified by nLC–MS/MS using Proteome Discoverer software and SEQUEST HT search engine. ZtGH54 is highlighted in green.
Accession	Description	MW [kDa]	Total different peptides identified	Percentage of protein coverage	Total peptide spectrum matches (PSMs) identified by SEQUEST HT Search Engine	Confidence of the identification by SEQUEST HT Search Engine
ZtGH54/ZT3D7_G4448/SMQ49297.1	alpha-L-arabinofuranosidase	34.2	17	66	319	757.42
C4R5T5	S-formylglutathione hydrolase OS=Komagataella phaffii (strain GS115 / ATCC 20864) OX=644223 GN=PAS_chr3_0867 PE=3 SV=1 UPId=UP000000314 PPId=UP000000314	33.3	14	64	40	82.44
C4QW42	chitin deacetylase OS=Komagataella phaffii (strain GS115 / ATCC 20864) OX=644223 GN=PAS_chr1-1_0103 PE=4 SV=1 UPId=UP000000314 PPId=UP000000314	34.7	8	30	12	21.94
C4R7V9	NADPH-dependent alpha-keto amide reductase OS=Komagataella phaffii (strain GS115 / ATCC 20864) OX=644223 GN=PAS_chr4_0433 PE=4 SV=1 UPId=UP000000314 PPId=UP000000314	33.7	7	29	11	21.31
C4R5F8	Aldose reductase involved in methylglyoxal, d-xylose and arabinose metabolism OS=Komagataella phaffii (strain GS115 / ATCC 20864) OX=644223 GN=PAS_chr3_0744 PE=3 SV=1 UPId=UP000000314 PPId=UP000000314	36.1	8	27	11	14.94
C4R0Z8	Uncharacterized protein OS=Komagataella phaffii (strain GS115 / ATCC 20864) OX=644223 GN=PAS_chr2-1_0539 PE=4 SV=1 UPId=UP000000314 PPId=UP000000314	23.6	5	23	5	9.53
C4R862	Aminotransferase class I/classII domain-containing protein OS=Komagataella phaffii (strain GS115 / ATCC 20864) OX=644223 GN=PAS_chr4_0974 PE=3 SV=1 UPId=UP000000314 PPId=UP000000314	42.4	5	14	6	7.75
C4QWH2	Vacuolar proteinase B (YscB), a serine protease of the subtilisin family OS=Komagataella phaffii (strain GS115 / ATCC 20864) OX=644223 GN=PAS_chr1-1_0226 PE=3 SV=1 UPId=UP000000314 PPId=UP000000314	59.1	3	6	3	5.43
C4R7U0	alanine--glyoxylate transaminase OS=Komagataella phaffii (strain GS115 / ATCC 20864) OX=644223 GN=PAS_chr4_0416 PE=3 SV=1 UPId=UP000000314 PPId=UP000000314	45.4	3	10	3	5.41
C4R2N5	ATP synthase subunit beta OS=Komagataella phaffii (strain GS115 / ATCC 20864) OX=644223 GN=PAS_chr2-2_0165 PE=3 SV=1 UPId=UP000000314 PPId=UP000000314	54	2	6	2	4.55
C4R201	Aminopeptidase OS=Komagataella phaffii (strain GS115 / ATCC 20864) OX=644223 GN=PAS_chr2-2_0380 PE=3 SV=1 UPId=UP000000314 PPId=UP000000314	104.3	4	6	4	3.98
C4R3X8	ATPase involved in protein folding and the response to stress OS=Komagataella phaffii (strain GS115 / ATCC 20864) OX=644223 GN=PAS_chr3_0230 PE=3 SV=1 UPId=UP000000314 PPId=UP000000314	70.7	4	8	4	3.94
C4QXI5	Heat shock protein Hsp90 OS=Komagataella phaffii (strain GS115 / ATCC 20864) OX=644223 GN=PAS_chr1-4_0130 PE=3 SV=1 UPId=UP000000314 PPId=UP000000314	80.9	2	4	3	3.85
C4R6P9	Mitochondrial outer membrane and cell wall localized SUN family member OS=Komagataella phaffii (strain GS115 / ATCC 20864) OX=644223 GN=PAS_chr4_0046 PE=3 SV=1 UPId=UP000000314 PPId=UP000000314	35.7	2	7	2	3.17
C4R2Z5	Protein of the SUN family (Sim1p, Uth1p, Nca3p, Sun4p) that may participate in DNA replication OS=Komagataella phaffii (strain GS115 / ATCC 20864) OX=644223 GN=PAS_chr2-2_0064 PE=3 SV=1 UPId=UP000000314 PPId=UP000000314	45	2	5	3	3.06
C4QZB0	Elongation factor 1-alpha OS=Komagataella phaffii (strain GS115 / ATCC 20864) OX=644223 GN=PAS_FragB_0052 PE=3 SV=1 UPId=UP000000314 PPId=UP000000314	50.1	2	5	2	2.89
C4QZC5	Mucin-like protein OS=Komagataella phaffii (strain GS115 / ATCC 20864) OX=644223 GN=PAS_FragB_0067 PE=4 SV=1 UPId=UP000000314 PPId=UP000000314	150.7	1	1	1	2.49
Q9P4D1	Actin OS=Komagataella phaffii (strain GS115 / ATCC 20864) OX=644223 GN=ACT1 PE=1 SV=1 UPId=UP000000314 PPId=UP000000314	41.7	2	6	2	2.39
C4QYF3	glucan 1,3-beta-glucosidase OS=Komagataella phaffii (strain GS115 / ATCC 20864) OX=644223 GN=PAS_chr1-4_0426 PE=3 SV=1 UPId=UP000000314 PPId=UP000000314	33.9	1	4	1	2.34
C4R544	tRNA (guanine(37)-N1)-methyltransferase OS=Komagataella phaffii (strain GS115 / ATCC 20864) OX=644223 GN=TRM5 PE=3 SV=1 UPId=UP000000314 PPId=UP000000314	55.2	1	1	1	2.23
C4R2E7	Thioredoxin reductase OS=Komagataella phaffii (strain GS115 / ATCC 20864) OX=644223 GN=PAS_chr2-2_0480 PE=3 SV=1 UPId=UP000000314 PPId=UP000000314	34.4	3	16	3	2.22
C4R5F7	Nit protein, one of two proteins in S. cerevisiae with similarity to the Nit domain OS=Komagataella phaffii (strain GS115 / ATCC 20864) OX=644223 GN=PAS_chr3_0743 PE=4 SV=1 UPId=UP000000314 PPId=UP000000314	32.1	3	10	3	2.09
C4R2J6	Histone H4 OS=Komagataella phaffii (strain GS115 / ATCC 20864) OX=644223 GN=PAS_c034_0035 PE=3 SV=1 UPId=UP000000314 PPId=UP000000314	11.4	2	23	2	2.08
A0A1B2JIZ2	BA75_04552T0 OS=Komagataella pastoris OX=4922 GN=UBI4 PE=4 SV=1 UPId=UP000094565 PPId=UP000000314	34.4	1	12	1	2.05
C4R0U2	Fusion protein, identical to Rpl40Bp OS=Komagataella phaffii (strain GS115 / ATCC 20864) OX=644223 GN=PAS_chr2-1_0486 PE=3 SV=1 UPId=UP000000314 PPId=UP000000314	14.6	1	7	1	2.05
C4R5D4	Fusion protein that is cleaved to yield a ribosomal protein of the small (40S) subunit and ubiquitin OS=Komagataella phaffii (strain GS115 / ATCC 20864) OX=644223 GN=PAS_chr3_0722 PE=3 SV=1 UPId=UP000000314 PPId=UP000000314	17.2	1	6	1	2.05
C4R8V1	Ubiquitin OS=Komagataella phaffii (strain GS115 / ATCC 20864) OX=644223 GN=PAS_chr4_0762 PE=4 SV=1 UPId=UP000000314 PPId=UP000000314	34.8	1	12	1	2.05
C4R617	coproporphyrinogen oxidase OS=Komagataella phaffii (strain GS115 / ATCC 20864) OX=644223 GN=PAS_chr3_0943 PE=3 SV=1 UPId=UP000000314 PPId=UP000000314	37.3	4	14	5	1.84
C4QZN3	14-3-3 domain-containing protein OS=Komagataella phaffii (strain GS115 / ATCC 20864) OX=644223 GN=PAS_chr2-1_0809 PE=3 SV=1 UPId=UP000000314 PPId=UP000000314	29	2	7	3	1.79
C4QZ12	GTP-binding protein YPT10 OS=Komagataella phaffii (strain GS115 / ATCC 20864) OX=644223 GN=PAS_chr1-4_0626 PE=4 SV=1 UPId=UP000000314 PPId=UP000000314	24.2	1	5	1	1.68
C4QXL9	GTPase, similar to Ypt51p and Ypt53p and to mammalian rab5 OS=Komagataella phaffii (strain GS115 / ATCC 20864) OX=644223 GN=PAS_chr1-4_0162 PE=4 SV=1 UPId=UP000000314 PPId=UP000000314	23.1	1	5	1	1.68
A0A1B2J632	BA75_00826T0 OS=Komagataella pastoris OX=4922 GN=RPL34A PE=3 SV=1 UPId=UP000094565 PPId=UP000000314	7.8	1	12	1	1.68
F2QLQ8	60S ribosomal protein L34-A OS=Komagataella phaffii (strain ATCC 76273 / CBS 7435 / CECT 11047 / NRRL Y-11430 / Wegner 21-1) OX=981350 GN=RPL34A PE=3 SV=1 UPId=UP000006853 PPId=UP000000314	13.3	1	7	1	1.68
C4QXV1	Protein component of the large (60S) ribosomal subunit, nearly identical to Rpl34Bp OS=Komagataella phaffii (strain GS115 / ATCC 20864) OX=644223 GN=PAS_chr1-4_0239 PE=3 SV=1 UPId=UP000000314 PPId=UP000000314	14	1	6	1	1.68
C4QVY0	Largest of six subunits of the RNA polymerase III transcription initiation factor complex (TFIIIC) OS=Komagataella phaffii (strain GS115 / ATCC 20864) OX=644223 GN=PAS_chr1-1_0045 PE=4 SV=1 UPId=UP000000314 PPId=UP000000314	139.5	1	1	1	1.66
C4QVU8	FACT complex subunit POB3 OS=Komagataella phaffii (strain GS115 / ATCC 20864) OX=644223 GN=PAS_chr1-1_0018 PE=3 SV=1 UPId=UP000000314 PPId=UP000000314	60	1	2	1	1.63
C4R245	Transaldolase OS=Komagataella phaffii (strain GS115 / ATCC 20864) OX=644223 GN=PAS_chr2-2_0337 PE=3 SV=1 UPId=UP000000314 PPId=UP000000314	35.5	2	6	2	0
C4R5H6	Protein component of the small (40S) ribosomal subunit OS=Komagataella phaffii (strain GS115 / ATCC 20864) OX=644223 GN=PAS_chr3_0762 PE=3 SV=1 UPId=UP000000314 PPId=UP000000314	24.6	1	5	1	0
C4QVS9	Plasma membrane ATPase OS=Komagataella phaffii (strain GS115 / ATCC 20864) OX=644223 GN=PAS_chr1-1_0002 PE=3 SV=1 UPId=UP000000314 PPId=UP000000314	97.8	1	2	1	0
C4R4Y1	Biotin:apoprotein ligase, covalently modifies proteins with the addition of biotin OS=Komagataella phaffii (strain GS115 / ATCC 20864) OX=644223 GN=PAS_chr3_0569 PE=3 SV=1 UPId=UP000000314 PPId=UP000000314	75.2	1	2	1	0
C4QZ37	Mitochondrial respiratory chain complexes assembly protein RCA1 OS=Komagataella phaffii (strain GS115 / ATCC 20864) OX=644223 GN=PAS_chr1-4_0649 PE=3 SV=1 UPId=UP000000314 PPId=UP000000314	94.2	1	2	1	0
C4R4C3	Mitochondrial matrix ATPase OS=Komagataella phaffii (strain GS115 / ATCC 20864) OX=644223 GN=PAS_chr3_0365 PE=3 SV=1 UPId=UP000000314 PPId=UP000000314	69.7	1	1	1	0
C4R506	ATP-dependent RNA helicase eIF4A OS=Komagataella phaffii (strain GS115 / ATCC 20864) OX=644223 GN=PAS_chr3_0595 PE=3 SV=1 UPId=UP000000314 PPId=UP000000314	45	1	2	1	0
C4R091	Voltage-gated high-affinity calcium channel OS=Komagataella phaffii (strain GS115 / ATCC 20864) OX=644223 GN=PAS_chr2-1_0301 PE=4 SV=1 UPId=UP000000314 PPId=UP000000314	240	1	1	1	0
C4R3X9	GTP-binding protein ypt1 OS=Komagataella phaffii (strain GS115 / ATCC 20864) OX=644223 GN=PAS_chr3_1167 PE=4 SV=1 UPId=UP000000314 PPId=UP000000314	22.6	1	5	1	0
C4R943	CUE domain-containing protein OS=Komagataella phaffii (strain GS115 / ATCC 20864) OX=644223 GN=PAS_chr4_0850 PE=4 SV=1 UPId=UP000000314 PPId=UP000000314	52.7	1	4	1	0
C4R2W7	ADP-ribosylation factor OS=Komagataella phaffii (strain GS115 / ATCC 20864) OX=644223 GN=PAS_chr2-2_0087 PE=3 SV=1 UPId=UP000000314 PPId=UP000000314	20.6	1	6	1	0
A0A1B2JED7	BA75_03304T0 OS=Komagataella pastoris OX=4922 GN=ATY40_BA7503304 PE=4 SV=1 UPId=UP000094565 PPId=UP000000314	195.2	1	1	1	0
C4R708	Tetradecameric mitochondrial chaperonin OS=Komagataella phaffii (strain GS115 / ATCC 20864) OX=644223 GN=PAS_chr4_0158 PE=3 SV=1 UPId=UP000000314 PPId=UP000000314	60.2	1	2	1	0
C4R5W1	Adenosylhomocysteinase OS=Komagataella phaffii (strain GS115 / ATCC 20864) OX=644223 GN=PAS_chr3_0890 PE=3 SV=1 UPId=UP000000314 PPId=UP000000314	48.6	1	2	1	0
C4QW60	Citrate synthase OS=Komagataella phaffii (strain GS115 / ATCC 20864) OX=644223 GN=PAS_chr1-1_0475 PE=3 SV=1 UPId=UP000000314 PPId=UP000000314	51.9	1	3	3	0
C4R1R2	Ribosomal protein 51 (Rp51) of the small (40s) subunit OS=Komagataella phaffii (strain GS115 / ATCC 20864) OX=644223 GN=PAS_chr2-1_0779 PE=3 SV=1 UPId=UP000000314 PPId=UP000000314	15.7	1	7	1	0
C4R0T2	One of 10 subunits of the transport protein particle (TRAPP) complex of the cis-Golgi which mediates OS=Komagataella phaffii (strain GS115 / ATCC 20864) OX=644223 GN=PAS_chr2-1_0476 PE=4 SV=1 UPId=UP000000314 PPId=UP000000314	15.7	1	7	1	0
C4QWE6	Mediator of RNA polymerase II transcription subunit 12 OS=Komagataella phaffii (strain GS115 / ATCC 20864) OX=644223 GN=PAS_chr1-1_0483 PE=3 SV=1 UPId=UP000000314 PPId=UP000000314	177.3	1	1	1	0

### Sheet: Table S2
Table S2. Intermolecular distances between ZtGH54 and the bound substrates in the final molecular dynamics conformations and those observed in the crystal structure of AkGH54 from A. kawachii in complex with arabinose (PDB 1WD4).
Aminoacid of ZtGH54/AkGH54	Atom	Distance of ZtGH54 to branched-arabinose in arabinan (Å)	Distance of ZtGH54 to branched-arabinose in arabinoxylan (Å)	Distance of AkGH54 to arabinose (PDB 1WD4) (Å)
D216/D219	OD1	2.6	2.7	2.8
D216/D219	OD2	2.8	2.8	2.6
E218/E221	OD2	7.3	6.4	4.1
D293/D297	OD2	4.2	7.2	2.6

### Sheet: Table S3
Table S3. Primers used in this study.
Reaction number	Primer name	Primer sequence (5'-3')	Purpose	Template	Sequence
Construct for ΔZtgh54
1	ASVp277	GCCGAATTCGAGCTCGACTGGGATGCCGATGATGTG	ΔZtgh54 construct with ASVp403. Amplification of flanking region	Genomic DNA from 3D7-GFP
	ASVp403	AGATCTGCTAGCCATCAGACGACAGTGGAAGCGATG	ΔZtgh54 construct with ASVp277. Amplification of flanking region
2	ASVp280	TAAAGCTTGCATGCCCAGACATGCCAGCGTACTTGTA	ΔZtgh54 construct with ASVp404. Amplification of flanking region	Genomic DNA from 3D7-GFP
	ASVp404	TTCAATATCAAAGCCGCTCCACCACGAATAGCCCAGAGGTGGTAAAGGAGGAGATACGA	ΔZtgh54 construct with ASVp280. Amplification of flanking region
3	LM25	CGGCTTTGATATTGAAGGAGC	ΔZtgh54 construct with LM26. Amplification of hygromycin resistance cassette	pCCL1 vector (Rebaque et al., 2025)	CGGCTTTGATATTGAAGGAGCATTTTTTGGGCTTGGCTGGAGCTAGTGGAGGTCAACAATGAATGCCTATTTTGGTTTAGTCGTCCAGGCGGTGAGCACAAAATTTGTGTCGTTTGACAAGATGGTTCATTTAGGCAACTGGTCAGATCAGCCCCACTTGTAGCAGTAGCGGCGGCGCTCGAAGTGTGACTCTTATTAGCAGACAGGAACGAGGACATTATTATCATCTGCTGCTTGGTGCACGATAACTTGGTGCGTTTGTCAAGCAAGGTAAGTGGACGACCCGGTCATACCTTCTTAAGTTCGCCCTTCCTCCCTTTATTTCAGATTCAATCTGACTTACCTATTCTACCCAAGCATCCAAATGAAAAAGCCTGAACTCACCGCGACGTCTGTCGA…
	LM26	GATGGCTAGCAGATCTCTATTCC	ΔZtgh54 construct with LM25. Amplification of hygromycin resistance cassette
4	ASVp281	CTCCACCACGAATAGCCCAG	Identification of ΔZtgh54 with ASVp282	Genomic DNA from potential ΔZtgh54 mutants obtained after transformation
	ASVp282	CGACCGATGAGTGTACCGAG	Identification of ΔZtgh54 with ASVp281
Constructs for ΔZtgh54 complementation lines
5	ASVp481	ACTCCTCTTAAAGCTACTGGGAATAAGGAGAGGCTAC	Construct of ectopic ΔZtgh54 complementation lines with ASVp482. Amplification of ZtGH54WT or ZtGH54E218A/D293A versions	Genomic DNA from 3D7-GFP
	ASVp482	CGACCTAGGGGGATCTGAAGACCACCTCTCGACGA	Construct of ectopic ΔZtgh54 complementation lines with ASVp481. Amplification of ZtGH54WT or ZtGH54E218A/D293A versions
6	ASVp506	CGAAAACTCCATTCGCCAGATCC	Construct of ectopic ΔZtgh54 complementation lines with ASVp482. Mutated E218A version	Genomic DNA from 3D7-GFP
7	ASVp507	GGATCTGGCGAATGGAGTTTTCG	Construct of ectopic ΔZtgh54 complementation lines with ASVp481. Mutated E218A version	Genomic DNA from 3D7-GFP
8	ASVp508	CGGAGTTCGAGTTGGCTCCTCC	Construct of ectopic ΔZtgh54 complementation lines with ASVp482. Mutated D293A version	Purified PCR product from reactions 6 and 7
9	ASVp509	GGAGGAGCCAACTCGAACTCCG	Construct of ectopic ΔZtgh54 complementation lines with ASVp481. Mutated D293A version	Purified PCR product from reactions 6 and 7
Constructs for ZtGH54 expression
10	ASVp365	AAGAGAGGCTGAAGCTGGACCTTGCGACATCTACG	Construct for protein expression in P. pastoris with ASVp366. Amplification of ZtGH54WT or ZtGH54E218A/D293A versions	cDNA from 3D7-GFP- infected wheat plants
	ASVp366	GAGTTTTTGTTCTAGGGTGGAATACCTCGCAGCG	Construct for protein expression in P. pastoris with ASVp365. Amplification of ZtGH54WT or ZtGH54E218A/D293A versions
11	ASVp506	CGAAAACTCCATTCGCCAGATCC	Construct for protein expression in P. pastoris with ASVp365. Mutated E218A version	cDNA from 3D7-GFP- infected wheat plants
12	ASVp507	GGATCTGGCGAATGGAGTTTTCG	Construct for protein expression in P. pastoris with ASVp366. Mutated E218A version	cDNA from 3D7-GFP- infected wheat plants
13	ASVp508	CGGAGTTCGAGTTGGCTCCTCC	Construct for protein expression in P. pastoris with ASVp365. Mutated D293A version	Purified PCR product from reactions 11 and 12
14	ASVp509	GGAGGAGCCAACTCGAACTCCG	Construct for protein expression in P. pastoris with ASVp366. Mutated D293A version	Purified PCR product from reactions 11 and 12
